# Cotranscriptional RNA strand exchange underlies the gene regulation mechanism in a purine-sensing transcriptional riboswitch

**DOI:** 10.1101/2021.10.25.465737

**Authors:** Luyi Cheng, Elise N. White, Naomi L. Brandt, Angela M Yu, Alan A. Chen, Julius B. Lucks

## Abstract

RNA folds cotranscriptionally to traverse out-of-equilibrium intermediate structures that are important for RNA function in the context of gene regulation. To investigate this process, here we study the structure and function of the *Bacillus subtilis yxjA* purine riboswitch, a transcriptional riboswitch that downregulates a nucleoside transporter in response to binding guanine. Although the aptamer and expression platform domain sequences of the *yxjA* riboswitch do not completely overlap, we hypothesized that a strand exchange process triggers its structural switching in response to ligand binding. *In vivo* fluorescence assays, structural chemical probing data, and experimentally informed secondary structure modeling suggest the presence of a nascent intermediate central helix. The formation of this central helix in the absence of ligand appears to compete with both the aptamer’s P1 helix and the expression platform’s transcriptional terminator. All-atom molecular dynamics simulations support the hypothesis that ligand binding stabilizes the aptamer P1 helix against central helix strand invasion, thus allowing the terminator to form. These results present a potential model mechanism to explain how ligand binding can induce downstream conformational changes by influencing local strand displacement processes of intermediate folds that could be at play in multiple riboswitch classes.
