## Supplementary Data File 1 for "Cotranscriptional RNA strand exchange underlies the gene regulation mechanism in a purine-sensing transcriptional riboswitch"

### Sheet: Usage Key
Riboswitch reporters can be constructed on E. coli plasmids by combining:		Example:
1. Promoter sequence (Strain ID 'J23119 Promoter')		5'-Promoter	Leader	Riboswitch	SFGFP-3'
ttgacagctagctcagtcctaggtataatactagt
2. Leader sequence (Example: Strain ID 'yxjA-d5 Leader')
atctt
2. Ribowitch sequence (Example: Strain ID 'C79T WT')
AGAAAAAGACATTCTTGTATATGATCAGTAATATGGTCTGATTGTTTCTACCTAGTAACCGTAAAAAACTAGAtTACAAGAAAGTTTGAATAAATTTGAACGAGTTGAAAAGGACAAGTTCTTTTCTGTTTGCTCTTATTTTTCACACTTTCTGCACTTCCAGAATTTGTGAAGGATAAGAGCTTTTTTTGTTTCCATAATAACCCTCATAGGAGTTGCTATC
3. RBS and sfGFP gene (Strain ID 'RBS-SFGFP')
aggaggaaggatctatgagcaaaggagaagaacttttcactggagttgtcccaattcttgttgaattagatggtgatgttaatgggcacaaattttctgtccgtggagagggtgaaggtgatgctacaaacggaaaactcacccttaaatttatttgcactactggaaaactacctgttccgtggccaacacttgtcactactctgacctatggtgttcaatgcttttcccgttatccggatcacatgaaacggcatgactttttcaagagtgccatgcccgaaggttatgtacaggaacgcactatatctttcaaagatgacgggacctacaagacgcgtgctgaagtcaagtttgaaggtgatacccttgttaatcgtatcgagttaaagggtattg…
Assembled construct:
ttgacagctagctcagtcctaggtataatactagtatcttAGAAAAAGACATTCTTGTATATGATCAGTAATATGGTCTGATTGTTTCTACCTAGTAACCGTAAAAAACTAGAtTACAAGAAAGTTTGAATAAATTTGAACGAGTTGAAAAGGACAAGTTCTTTTCTGTTTGCTCTTATTTTTCACACTTTCTGCACTTCCAGAATTTGTGAAGGATAAGAGCTTTTTTTGTTTCCATAATAACCCTCATAGGAGTTGCTATCaggaggaaggatctatgagcaaaggagaagaacttttcactggagttgtcccaattcttgttgaattagatggtgatgttaatgggcacaaattttctgtccgtggagagggtgaaggtgatgctacaaacggaaa…

### Sheet: Sequences
Strain ID	Figure	Sequence
J23119 Promoter		ttgacagctagctcagtcctaggtataatactagt
RBS-SFGFP		aggaggaaggatctatgagcaaaggagaagaacttttcactggagttgtcccaattcttgttgaattagatggtgatgttaatgggcacaaattttctgtccgtggagagggtgaaggtgatgctacaaacggaaaactcacccttaaatttatttgcactactggaaaactacctgttccgtggccaacacttgtcactactctgacctatggtgttcaatgcttttcccgttatccggatcacatgaaacggcatgactttttcaagagtgccatgcccgaaggttatgtacaggaacgcactatatctttcaaagatgacgggacctacaagacgcgtgctgaagtcaagtttgaaggtgatacccttgttaatcgtatcgagttaaagggtattg…
yxjA C79T (WT)		atcttAGAAAAAGACATTCTTGTATATGATCAGTAATATGGTCTGATTGTTTCTACCTAGTAACCGTAAAAAACTAGAtTACAAGAAAGTTTGAATAAATTTGAACGAGTTGAAAAGGACAAGTTCTTTTCTGTTTGCTCTTATTTTTCACACTTTCTGCACTTCCAGAATTTGTGAAGGATAAGAGCTTTTTTTGTTTCCATAATAACCCTCATAGGAGTTGCTATC
yxjA C79A (Control)		atcttAGAAAAAGACATTCTTGTATATGATCAGTAATATGGTCTGATTGTTTCTACCTAGTAACCGTAAAAAACTAGAaTACAAGAAAGTTTGAATAAATTTGAACGAGTTGAAAAGGACAAGTTCTTTTCTGTTTGCTCTTATTTTTCACACTTTCTGCACTTCCAGAATTTGTGAAGGATAAGAGCTTTTTTTGTTTCCATAATAACCCTCATAGGAGTTGCTATC
'BLANK' Empty Vector (rrnB Term-CmR-p15a origin)	S2 & S3	gaagcttgggcccgaacaaaaactcatctcagaagaggatctgaatagcgccgtcgaccatcatcatcatcatcattgagtttaaacggtctccagcttggctgttttggcggatgagagaagattttcagcctgatacagattaaatcagaacgcagaagcggtctgataaaacagaatttgcctggcggcagtagcgcggtggtcccacctgaccccatgccgaactcagaagtgaaacgccgtagcgccgatggtagtgtggggtctccccatgcgagagtagggaactgccaggcatcaaataaaacgaaaggctcagtcgaaagactgggcctttcgttttatctgttgtttgtcggtgaactaattatctagactgcagttgatcgggcacgt…
yxjA-d5 Leader	S4	Promoter—ATCTT—yxjA
yxjA-d10 Leader	S4	Promoter—CTATCATCTT—yxjA
yxjA-d15 Leader	S4	Promoter—TACTGCTATCATCTT—yxjA
yxjA-d20 Leader	S4	Promoter—TAAAATACTGCTATCATCTT—yxjA
yxjA-d25 Leader	S4	Promoter—AAGGATAAAATACTGCTATCATCTT—yxjA
SFGFP (Control)	S4	Promoter—TCTAGAACCCGCCATATACGGCGGGACACACACAAGGAGACCATATGCCACTAAATCATCAAATCAATACCCATCACatgagcaaaggagaagaacttttcactggagttgtcccaattcttgttgaattagatggtgatgttaatgggcacaaattttctgtccgtggagagggtgaaggtgatgctacaaacggaaaactcacccttaaatttatttgcactactggaaaactacctgttccgtggccaacacttgtcactactctgacctatggtgttcaatgcttttcccgttatccggatcacatgaaacggcatgactttttcaagagtgccatgcccgaaggttatgtacaggaacgcactatatctttcaaagatgacggga…
yxjA 12-BP P1	2A	AGAAAAtGACATTCTTGTATATGATCAGTAATATGGTCTGATTGTTTCTACCTAGTAACCGTAAAAAACTAGAtTACAAGAAAGTTTGAATAAATTTGAACGAGTTGAAAAGGACAAGTTCTTTTCTGTTTGCTCTTATTTTTCACACTTTCTGCACTTCCAGAATTTGTGAAGGATAAGAGCTTTTTTTGTTTCCATAATAACCCTCATAGGAGTTGCTATC
yxjA 11-BP P1	2A	AGAAAAttACATTCTTGTATATGATCAGTAATATGGTCTGATTGTTTCTACCTAGTAACCGTAAAAAACTAGAtTACAAGAAAGTTTGAATAAATTTGAACGAGTTGAAAAGGACAAGTTCTTTTCTGTTTGCTCTTATTTTTCACACTTTCTGCACTTCCAGAATTTGTGAAGGATAAGAGCTTTTTTTGTTTCCATAATAACCCTCATAGGAGTTGCTAT
yxjA 10-BP P1	2A	AGAAAAtttCATTCTTGTATATGATCAGTAATATGGTCTGATTGTTTCTACCTAGTAACCGTAAAAAACTAGAtTACAAGAAAGTTTGAATAAATTTGAACGAGTTGAAAAGGACAAGTTCTTTTCTGTTTGCTCTTATTTTTCACACTTTCTGCACTTCCAGAATTTGTGAAGGATAAGAGCTTTTTTTGTTTCCATAATAACCCTCATAGGAGTTGCTATC
yxjA 09-BP P1	2A	AGAAAAtttgATTCTTGTATATGATCAGTAATATGGTCTGATTGTTTCTACCTAGTAACCGTAAAAAACTAGAtTACAAGAAAGTTTGAATAAATTTGAACGAGTTGAAAAGGACAAGTTCTTTTCTGTTTGCTCTTATTTTTCACACTTTCTGCACTTCCAGAATTTGTGAAGGATAAGAGCTTTTTTTGTTTCCATAATAACCCTCATAGGAGTTGCTATC
yxjA 07-BP P1	2A	AGAAAAtttgaaTCTTGTATATGATCAGTAATATGGTCTGATTGTTTCTACCTAGTAACCGTAAAAAACTAGAtTACAAGAAAGTTTGAATAAATTTGAACGAGTTGAAAAGGACAAGTTCTTTTCTGTTTGCTCTTATTTTTCACACTTTCTGCACTTCCAGAATTTGTGAAGGATAAGAGCTTTTTTTGTTTCCATAATAACCCTCATAGGAGTTGCTATC
yxjA 06-BP P1	2A	AGAAAAtttgaaaCTTGTATATGATCAGTAATATGGTCTGATTGTTTCTACCTAGTAACCGTAAAAAACTAGAtTACAAGAAAGTTTGAATAAATTTGAACGAGTTGAAAAGGACAAGTTCTTTTCTGTTTGCTCTTATTTTTCACACTTTCTGCACTTCCAGAATTTGTGAAGGATAAGAGCTTTTTTTGTTTCCATAATAACCCTCATAGGAGTTGCTATC
yxjA 05-BP P1	2A	AGAAAAtttgaaagTTGTATATGATCAGTAATATGGTCTGATTGTTTCTACCTAGTAACCGTAAAAAACTAGAtTACAAGAAAGTTTGAATAAATTTGAACGAGTTGAAAAGGACAAGTTCTTTTCTGTTTGCTCTTATTTTTCACACTTTCTGCACTTCCAGAATTTGTGAAGGATAAGAGCTTTTTTTGTTTCCATAATAACCCTCATAGGAGTTGCTATC
yxjA 04-BP P1	2A	AGAAAAtttgaaagaTGTATATGATCAGTAATATGGTCTGATTGTTTCTACCTAGTAACCGTAAAAAACTAGAtTACAAGAAAGTTTGAATAAATTTGAACGAGTTGAAAAGGACAAGTTCTTTTCTGTTTGCTCTTATTTTTCACACTTTCTGCACTTCCAGAATTTGTGAAGGATAAGAGCTTTTTTTGTTTCCATAATAACCCTCATAGGAGTTGCTATC
yxjA 03-BP P1	2A	AGAAAAtttgaaagaaGTATATGATCAGTAATATGGTCTGATTGTTTCTACCTAGTAACCGTAAAAAACTAGAtTACAAGAAAGTTTGAATAAATTTGAACGAGTTGAAAAGGACAAGTTCTTTTCTGTTTGCTCTTATTTTTCACACTTTCTGCACTTCCAGAATTTGTGAAGGATAAGAGCTTTTTTTGTTTCCATAATAACCCTCATAGGAGTTGCTATC
yxjA 02-BP P1	2A	AGAAAAtttgaaagaacTATATGATCAGTAATATGGTCTGATTGTTTCTACCTAGTAACCGTAAAAAACTAGAtTACAAGAAAGTTTGAATAAATTTGAACGAGTTGAAAAGGACAAGTTCTTTTCTGTTTGCTCTTATTTTTCACACTTTCTGCACTTCCAGAATTTGTGAAGGATAAGAGCTTTTTTTGTTTCCATAATAACCCTCATAGGAGTTGCTATC
yxjA 01-BP P1	2A	AGAAAAtttgaaagaacaATATGATCAGTAATATGGTCTGATTGTTTCTACCTAGTAACCGTAAAAAACTAGAtTACAAGAAAGTTTGAATAAATTTGAACGAGTTGAAAAGGACAAGTTCTTTTCTGTTTGCTCTTATTTTTCACACTTTCTGCACTTCCAGAATTTGTGAAGGATAAGAGCTTTTTTTGTTTCCATAATAACCCTCATAGGAGTTGCTATC
yxjA 00-BP P1	2A	AGAAAAtttgaaagaacaTATGATCAGTAATATGGTCTGATTGTTTCTACCTAGTAACCGTAAAAAACTAGAtTACAAGAAAGTTTGAATAAATTTGAACGAGTTGAAAAGGACAAGTTCTTTTCTGTTTGCTCTTATTTTTCACACTTTCTGCACTTCCAGAATTTGTGAAGGATAAGAGCTTTTTTTGTTTCCATAATAACCCTCATAGGAGTTGCTATC
yxjA 14-BP P1	2B	AGAAAcAGACATTCTTGTATATGATCAGTAATATGGTCTGATTGTTTCTACCTAGTAACCGTAAAAAACTAGAtTACAAGAAAGTTTGAATAAATTTGAACGAGTTGAAAAGGACAAGTTCTTTTCTGTTTGCTCTTATTTTTCACACTTTCTGCACTTCCAGAATTTGTGAAGGATAAGAGCTTTTTTTGTTTCCATAATAACCCTCATAGGAGTTGCTATC
yxjA 15-BP P1	2B	AGAAtcAGACATTCTTGTATATGATCAGTAATATGGTCTGATTGTTTCTACCTAGTAACCGTAAAAAACTAGAtTACAAGAAAGTTTGAATAAATTTGAACGAGTTGAAAAGGACAAGTTCTTTTCTGTTTGCTCTTATTTTTCACACTTTCTGCACTTCCAGAATTTGTGAAGGATAAGAGCTTTTTTTGTTTCCATAATAACCCTCATAGGAGTTGCTATC
yxjA 16-BP P1	2B	AGtttcAGACATTCTTGTATATGATCAGTAATATGGTCTGATTGTTTCTACCTAGTAACCGTAAAAAACTAGAtTACAAGAAAGTTTGAATAAATTTGAACGAGTTGAAAAGGACAAGTTCTTTTCTGTTTGCTCTTATTTTTCACACTTTCTGCACTTCCAGAATTTGTGAAGGATAAGAGCTTTTTTTGTTTCCATAATAACCCTCATAGGAGTTGCTATC
yxjA 17-BP P1	2B	AGAttcAGACATTCTTGTATATGATCAGTAATATGGTCTGATTGTTTCTACCTAGTAACCGTAAAAAACTAGAtTACAAGAAAGTTTGAATAAATTTGAACGAGTTGAAAAGGACAAGTTCTTTTCTGTTTGCTCTTATTTTTCACACTTTCTGCACTTCCAGAATTTGTGAAGGATAAGAGCTTTTTTTGTTTCCATAATAACCCTCATAGGAGTTGCTATC
yxjA 18-BP P1	2B	AtattcAGACATTCTTGTATATGATCAGTAATATGGTCTGATTGTTTCTACCTAGTAACCGTAAAAAACTAGAtTACAAGAAAGTTTGAATAAATTTGAACGAGTTGAAAAGGACAAGTTCTTTTCTGTTTGCTCTTATTTTTCACACTTTCTGCACTTCCAGAATTTGTGAAGGATAAGAGCTTTTTTTGTTTCCATAATAACCCTCATAGGAGTTGCTATC
yxjA 19-BP P1	2B	ttAttcAGACATTCTTGTATATGATCAGTAATATGGTCTGATTGTTTCTACCTAGTAACCGTAAAAAACTAGAtTACAAGAAAGTTTGAATAAATTTGAACGAGTTGAAAAGGACAAGTTCTTTTCTGTTTGCTCTTATTTTTCACACTTTCTGCACTTCCAGAATTTGTGAAGGATAAGAGCTTTTTTTGTTTCCATAATAACCCTCATAGGAGTTGCTATC
yxjA 20-BP P1	2B	ttattcAGACATTCTTGTATATGATCAGTAATATGGTCTGATTGTTTCTACCTAGTAACCGTAAAAAACTAGAtTACAAGAAAGTTTGAATAAATTTGAACGAGTTGAAAAGGACAAGTTCTTTTCTGTTTGCTCTTATTTTTCACACTTTCTGCACTTCCAGAATTTGTGAAGGATAAGAGCTTTTTTTGTTTCCATAATAACCCTCATAGGAGTTGCTATC
yxjA 21-BP P1	2B	ttattcAGACATTCTTGTATATGATCAGTAATATGGTCTGATTGTTTCTACCTAGTAACCGTAAAAAACTAGAtTACAAGAAAGTTTGAATAAATTTGAACGAGTTGAAAAGGACAAGTTCTTTTCTGTTTGCTCTTATTTTTCACACTTTCTGCACTTCCAGAATTTGTGAAGGATAAGAGCTTTTTTTGTTTCCATAATAACCCTCATAGGAGTTGCTATC
yxjA A83C	4B	AGAAAAAGACATTCTTGTATATGATCAGTAATATGGTCTGATTGTTTCTACCTAGTAACCGTAAAAAACTAGAtTACcAGAAAGTTTGAATAAATTTGAACGAGTTGAAAAGGACAAGTTCTTTTCTGTTTGCTCTTATTTTTCACACTTTCTGCACTTCCAGAATTTGTGAAGGATAAGAGCTTTTTTTGTTTCCATAATAACCCTCATAGGAGTTGCTATC
yxjA A83C + U21G	4B	AGAAAAAGACATTCTgGTATATGATCAGTAATATGGTCTGATTGTTTCTACCTAGTAACCGTAAAAAACTAGAtTACcAGAAAGTTTGAATAAATTTGAACGAGTTGAAAAGGACAAGTTCTTTTCTGTTTGCTCTTATTTTTCACACTTTCTGCACTTCCAGAATTTGTGAAGGATAAGAGCTTTTTTTGTTTCCATAATAACCCTCATAGGAGTTGCTATC
yxjA A88U	4C	AGAAAAAGACATTCTTGTATATGATCAGTAATATGGTCTGATTGTTTCTACCTAGTAACCGTAAAAAACTAGAtTACAAGAAtGTTTGAATAAATTTGAACGAGTTGAAAAGGACAAGTTCTTTTCTGTTTGCTCTTATTTTTCACACTTTCTGCACTTCCAGAATTTGTGAAGGATAAGAGCTTTTTTTGTTTCCATAATAACCCTCATAGGAGTTGCTATC
yxjA U91G	4C	AGAAAAAGACATTCTTGTATATGATCAGTAATATGGTCTGATTGTTTCTACCTAGTAACCGTAAAAAACTAGAtTACAAGAAAGTgTGAATAAATTTGAACGAGTTGAAAAGGACAAGTTCTTTTCTGTTTGCTCTTATTTTTCACACTTTCTGCACTTCCAGAATTTGTGAAGGATAAGAGCTTTTTTTGTTTCCATAATAACCCTCATAGGAGTTGCTATC
yxjA U91C	4C	AGAAAAAGACATTCTTGTATATGATCAGTAATATGGTCTGATTGTTTCTACCTAGTAACCGTAAAAAACTAGAtTACAAGAAAGTcTGAATAAATTTGAACGAGTTGAAAAGGACAAGTTCTTTTCTGTTTGCTCTTATTTTTCACACTTTCTGCACTTCCAGAATTTGTGAAGGATAAGAGCTTTTTTTGTTTCCATAATAACCCTCATAGGAGTTGCTATC
yxjA 1-MM (TOP)	5A	AGAAAAAGACATTCTTGTATATGATCAGTAATATGGTCTGATTGTTTCTACCTAGTAACCGTAAAAAACTAGAtTACAAGAAAGTTTGAATAAATTTGAACGAGTTGAAAAGGACAAGTTCTTTTCTGTTTGCTCTTATTTTTCACACTTTCaGCACTTCCtGAATTTGTGAAGGATAAGAGCTTTTTTTGTTTCCATAATAACCCTCATAGGAGTTGCTATC
yxjA 2-MM (TOP)	5A	AGAAAAAGACATTCTTGTATATGATCAGTAATATGGTCTGATTGTTTCTACCTAGTAACCGTAAAAAACTAGAtTACAAGAAAGTTTGAATAAATTTGAACGAGTTGAAAAGGACAAGTTCTTTTCTGTTTGCTCTTATTTTTCACACTTTgaGCACTTCCtcAATTTGTGAAGGATAAGAGCTTTTTTTGTTTCCATAATAACCCTCATAGGAGTTGCTATC
yxjA 3-MM (TOP)	5A	AGAAAAAGACATTCTTGTATATGATCAGTAATATGGTCTGATTGTTTCTACCTAGTAACCGTAAAAAACTAGAtTACAAGAAAGTTTGAATAAATTTGAACGAGTTGAAAAGGACAAGTTCTTTTCTGTTTGCTCTTATTTTTCACACTTagaGCACTTCCtctATTTGTGAAGGATAAGAGCTTTTTTTGTTTCCATAATAACCCTCATAGGAGTTGCTATC
yxjA 4-MM (TOP)	5A	AGAAAAAGACATTCTTGTATATGATCAGTAATATGGTCTGATTGTTTCTACCTAGTAACCGTAAAAAACTAGAtTACAAGAAAGTTTGAATAAATTTGAACGAGTTGAAAAGGACAAGTTCTTTTCTGTTTGCTCTTATTTTTCACACTaagaGCACTTCCtcttTTTGTGAAGGATAAGAGCTTTTTTTGTTTCCATAATAACCCTCATAGGAGTTGCTATC
yxjA 5-MM (TOP)	5A	AGAAAAAGACATTCTTGTATATGATCAGTAATATGGTCTGATTGTTTCTACCTAGTAACCGTAAAAAACTAGAtTACAAGAAAGTTTGAATAAATTTGAACGAGTTGAAAAGGACAAGTTCTTTTCTGTTTGCTCTTATTTTTCACACaaagaGCACTTCCtcttaTTGTGAAGGATAAGAGCTTTTTTTGTTTCCATAATAACCCTCATAGGAGTTGCTATC
yxjA 6-MM (TOP)	5A	AGAAAAAGACATTCTTGTATATGATCAGTAATATGGTCTGATTGTTTCTACCTAGTAACCGTAAAAAACTAGAtTACAAGAAAGTTTGAATAAATTTGAACGAGTTGAAAAGGACAAGTTCTTTTCTGTTTGCTCTTATTTTTCACAtaaagaGCACTTCCtcttacTGTGAAGGATAAGAGCTTTTTTTGTTTCCATAATAACCCTCATAGGAGTTGCTATC
yxjA 7-MM (TOP)	5A	AGAAAAAGACATTCTTGTATATGATCAGTAATATGGTCTGATTGTTTCTACCTAGTAACCGTAAAAAACTAGAtTACAAGAAAGTTTGAATAAATTTGAACGAGTTGAAAAGGACAAGTTCTTTTCTGTTTGCTCTTATTTTTCACttaaagaGCACTTCCtcttacaGTGAAGGATAAGAGCTTTTTTTGTTTCCATAATAACCCTCATAGGAGTTGCTATC
yxjA 1-MM (BOTTOM)	5B	AGAAAAAGACATTCTTGTATATGATCAGTAATATGGTCTGATTGTTTCTACCTAGTAACCGTAAAAAACTAGAtTACAAGAAAGTTTGAATAAATTTGAACGAGTTGAAAAGGACAAGTTCTTTTCTGTTTGCTCTTATTTTTCACtCTTTCTGCACTTCCAGAATTaGTGAAGGATAAGAGCTTTTTTTGTTTCCATAATAACCCTCATAGGAGTTGCTATC
yxjA 2-MM (BOTTOM)	5B	AGAAAAAGACATTCTTGTATATGATCAGTAATATGGTCTGATTGTTTCTACCTAGTAACCGTAAAAAACTAGAtTACAAGAAAGTTTGAATAAATTTGAACGAGTTGAAAAGGACAAGTTCTTTTCTGTTTGCTCTTATTTTTCACttTTTCTGCACTTCCAGAATcaGTGAAGGATAAGAGCTTTTTTTGTTTCCATAATAACCCTCATAGGAGTTGCTATC
yxjA 3-MM (BOTTOM)	5B	AGAAAAAGACATTCTTGTATATGATCAGTAATATGGTCTGATTGTTTCTACCTAGTAACCGTAAAAAACTAGAtTACAAGAAAGTTTGAATAAATTTGAACGAGTTGAAAAGGACAAGTTCTTTTCTGTTTGCTCTTATTTTTCACttaTTCTGCACTTCCAGAAacaGTGAAGGATAAGAGCTTTTTTTGTTTCCATAATAACCCTCATAGGAGTTGCTATC
yxjA 4-MM (BOTTOM)	5B	AGAAAAAGACATTCTTGTATATGATCAGTAATATGGTCTGATTGTTTCTACCTAGTAACCGTAAAAAACTAGAtTACAAGAAAGTTTGAATAAATTTGAACGAGTTGAAAAGGACAAGTTCTTTTCTGTTTGCTCTTATTTTTCACttaaTCTGCACTTCCAGAtacaGTGAAGGATAAGAGCTTTTTTTGTTTCCATAATAACCCTCATAGGAGTTGCTATC
yxjA 5-MM (BOTTOM)	5B	AGAAAAAGACATTCTTGTATATGATCAGTAATATGGTCTGATTGTTTCTACCTAGTAACCGTAAAAAACTAGAtTACAAGAAAGTTTGAATAAATTTGAACGAGTTGAAAAGGACAAGTTCTTTTCTGTTTGCTCTTATTTTTCACttaaaCTGCACTTCCAGttacaGTGAAGGATAAGAGCTTTTTTTGTTTCCATAATAACCCTCATAGGAGTTGCTATC
yxjA 6-MM (BOTTOM)	5B	AGAAAAAGACATTCTTGTATATGATCAGTAATATGGTCTGATTGTTTCTACCTAGTAACCGTAAAAAACTAGAtTACAAGAAAGTTTGAATAAATTTGAACGAGTTGAAAAGGACAAGTTCTTTTCTGTTTGCTCTTATTTTTCACttaaagTGCACTTCCActtacaGTGAAGGATAAGAGCTTTTTTTGTTTCCATAATAACCCTCATAGGAGTTGCTATC
yxjA 7-MM (BOTTOM)	5B	AGAAAAAGACATTCTTGTATATGATCAGTAATATGGTCTGATTGTTTCTACCTAGTAACCGTAAAAAACTAGAtTACAAGAAAGTTTGAATAAATTTGAACGAGTTGAAAAGGACAAGTTCTTTTCTGTTTGCTCTTATTTTTCACttaaagaGCACTTCCtcttacaGTGAAGGATAAGAGCTTTTTTTGTTTCCATAATAACCCTCATAGGAGTTGCTATC
yxjA WT (C79T) Terminator*	S10, S11	AGTTGAAAAGGACAAGTTCTTTTCTGTTTGCTCTTATTTTTCACACTTTCTGCACTTCCAGAATTTGTGAAGGATAAGAGCTTTTTTTGTTTCCATAATAACCCTCATAGGAGTTGCTATC
yxjA 1-MM (TOP) Terminator*	S10	AGTTGAAAAGGACAAGTTCTTTTCTGTTTGCTCTTATTTTTCACACTTTCaGCACTTCCtGAATTTGTGAAGGATAAGAGCTTTTTTTGTTTCCATAATAACCCTCATAGGAGTTGCTATC
yxjA 2-MM (TOP) Terminator*	S10	AGTTGAAAAGGACAAGTTCTTTTCTGTTTGCTCTTATTTTTCACACTTTgaGCACTTCCtcAATTTGTGAAGGATAAGAGCTTTTTTTGTTTCCATAATAACCCTCATAGGAGTTGCTATC
yxjA 3-MM (TOP) Terminator*	S10	AGTTGAAAAGGACAAGTTCTTTTCTGTTTGCTCTTATTTTTCACACTTagaGCACTTCCtctATTTGTGAAGGATAAGAGCTTTTTTTGTTTCCATAATAACCCTCATAGGAGTTGCTATC
yxjA 4-MM (TOP) Terminator*	S10	AGTTGAAAAGGACAAGTTCTTTTCTGTTTGCTCTTATTTTTCACACTaagaGCACTTCCtcttTTTGTGAAGGATAAGAGCTTTTTTTGTTTCCATAATAACCCTCATAGGAGTTGCTATC
yxjA 5-MM (TOP) Terminator*	S10	AGTTGAAAAGGACAAGTTCTTTTCTGTTTGCTCTTATTTTTCACACaaagaGCACTTCCtcttaTTGTGAAGGATAAGAGCTTTTTTTGTTTCCATAATAACCCTCATAGGAGTTGCTATC
yxjA 6-MM (TOP) Terminator*	S10	AGTTGAAAAGGACAAGTTCTTTTCTGTTTGCTCTTATTTTTCACAtaaagaGCACTTCCtcttacTGTGAAGGATAAGAGCTTTTTTTGTTTCCATAATAACCCTCATAGGAGTTGCTATC
yxjA 7-MM (TOP) Terminator*	S10	AGTTGAAAAGGACAAGTTCTTTTCTGTTTGCTCTTATTTTTCACttaaagaGCACTTCCtcttacaGTGAAGGATAAGAGCTTTTTTTGTTTCCATAATAACCCTCATAGGAGTTGCTATC
yxjA 1-MM (BOTTOM) Terminator*	S11	AGTTGAAAAGGACAAGTTCTTTTCTGTTTGCTCTTATTTTTCACtCTTTCTGCACTTCCAGAATTaGTGAAGGATAAGAGCTTTTTTTGTTTCCATAATAACCCTCATAGGAGTTGCTATC
yxjA 2-MM (BOTTOM) Terminator*	S11	AGTTGAAAAGGACAAGTTCTTTTCTGTTTGCTCTTATTTTTCACttTTTCTGCACTTCCAGAATcaGTGAAGGATAAGAGCTTTTTTTGTTTCCATAATAACCCTCATAGGAGTTGCTATC
yxjA 3-MM (BOTTOM) Terminator*	S11	AGTTGAAAAGGACAAGTTCTTTTCTGTTTGCTCTTATTTTTCACttaTTCTGCACTTCCAGAAacaGTGAAGGATAAGAGCTTTTTTTGTTTCCATAATAACCCTCATAGGAGTTGCTATC
yxjA 4-MM (BOTTOM) Terminator*	S11	AGTTGAAAAGGACAAGTTCTTTTCTGTTTGCTCTTATTTTTCACttaaTCTGCACTTCCAGAtacaGTGAAGGATAAGAGCTTTTTTTGTTTCCATAATAACCCTCATAGGAGTTGCTATC
yxjA 5-MM (BOTTOM) Terminator*	S11	AGTTGAAAAGGACAAGTTCTTTTCTGTTTGCTCTTATTTTTCACttaaaCTGCACTTCCAGttacaGTGAAGGATAAGAGCTTTTTTTGTTTCCATAATAACCCTCATAGGAGTTGCTATC
yxjA 6-MM (BOTTOM) Terminator*	S11	AGTTGAAAAGGACAAGTTCTTTTCTGTTTGCTCTTATTTTTCACttaaagTGCACTTCCActtacaGTGAAGGATAAGAGCTTTTTTTGTTTCCATAATAACCCTCATAGGAGTTGCTATC
yxjA 7-MM (BOTTOM) Terminator*	S11	AGTTGAAAAGGACAAGTTCTTTTCTGTTTGCTCTTATTTTTCACttaaagaGCACTTCCtcttacaGTGAAGGATAAGAGCTTTTTTTGTTTCCATAATAACCCTCATAGGAGTTGCTATC
